# The Adhesion GPCR Flamingo-Like 1 (FMIL-1) Directs Synapse Formation in a Nociceptive Circuit

**DOI:** 10.64898/2026.09.01.748526

**Authors:** Tyler Kennedy, Damilola Oje, Kylie Howerter, Susan Reese, Rebecca McWhirter, Barbara M.J. O’Brien, Jamie Stern, Morgan Ottley, Demet Araç, Engin Özkan, Richard Sando, Andrew Dillin, David M. Miller

## Abstract

The species-specific anatomy of nervous systems suggests that circuit architecture is largely encoded by genetic blueprints. In *C. elegans,* PVD nociceptive neurons synapse with PVC and AVA interneurons to drive escape responses to noxious stimuli. We used fluorescent markers for PVD synapses with PVC and AVA in a candidate screen to detect connectivity genes. This approach revealed that the LIM homeodomain transcription factor MEC-3 and its target, FMIL-1 (Flamingo-like), function in PVD to direct connectivity with PVC and AVA. FMIL-1 is an adhesion class G Protein-coupled receptor (aGPCR), a protein family with members also implicated in mammalian synapse formation. We show that FMIL-1 acts early in PVD and is also sufficient to induce ectopic synapses in another circuit, thus suggesting that FMIL-1 promotes synaptogenesis. Our work establishes a new experimental circuit in *C. elegans* for investigating neuronal connectivity and provides evidence that FMIL-1/aGPCRs regulate synapse formation.

**Teaser:** FMIL-1 is a synaptogenic adhesion GPCR protein homologous to vertebrate proteins with similar roles.
