## Supplemental table 1 for "The Adhesion GPCR Flamingo-Like 1 (FMIL-1) Directs Synapse Formation in a Nociceptive Circuit"

### Sheet: Sheet1
				Isoform	length of tagged protein (aa)	Deletion	Notes
	Strain name	Alias	genotype
	NC4114	[oig-8::GFP][PVC::scarlet]	otEx6368 [GFP::oig-8(fosmid) + ttx-3p::mCherry]; wdEx1211[nlp-82::wrmScarlet (pTK71 25ng/ul) + pUnc-122::GFP (20ng/ul) + pBluescript (pSH5-3) 70ng/ul]
	NC4014	[PVD-PVC Synaptic Marker]	wdEx1194[nlp-82::WrmScarlet::nlg-1 (pDO5 80ng/uL); Ser2Prom3::GFP::rab-3 (pTK35 2.71ng/uL); ceh-22::GFP (pSH2 5ng/uL)]
	NC4015	eri-1; [PVD-PVC Synaptic Marker]	eri-1(mg366); wdEx1194[nlp-82::WrmScarlet::nlg-1 (pDO5 80ng/uL); Ser2Prom3::GFP::rab-3 (pTK35 2.71ng/uL); ceh-22::GFP (pSH2 5ng/uL)]
	VC2396	mec-3(gk1126)	mec-3(gk1126)
	NC3182	ser-2prom3::GFP; ace-1prom2::NLS::tagRFP; dat-1::mCherry	otIs138 [ser-2(prom3)::GFP + rol-6(su1006)] X; otIs396 [ace-1prom2::NLS::tagRFP]; otIs181[dat-1::mCherry + ttx-3::mCherry] III
	NC4034	mec-3(e1338); [PVD-PVC Synaptic Marker]	mec-3(e1338); wdEx1194[nlp-82::WrmScarlet::nlg-1 (pDO5 80ng/uL); Ser2Prom3::GFP::rab-3 (pTK35 2.71ng/uL); ceh-22::GFP (pSH2 5ng/uL)]
	VC1075	T03F6.4(ok385)	T03F6.4(ok385)
	VC40211	C03A3.1(gk515737)	C03A3.1(gk515737)
	NC4130	fmil-1(gk643828); [PVD-PVC Synaptic Marker]	fmil-1(gk643828); wdEx1194[nlp-82::WrmScarlet::nlg-1 (pDO5 80ng/uL); Ser2Prom3::GFP::rab-3 (pTK35 2.71ng/uL); ceh-22::GFP (pSH2 5ng/uL)]
	RB2181	seb-2/dhrr-1(ok2957)	seb-2/dhrr-1(ok2957)
	VC48	kpc-1(gk8)	kpc-1(gk8)
	OH4143	vab-1(dx31); zdIs13	vab-1(dx31); zdIs13
	RB913	zig-1(ok784)	zig-1(ok784)
	NC4113	fmil-1(ok2115); [PVD-PVC Synaptic Marker]	fmil-1(ok2115); wdEx1194[nlp-82::WrmScarlet::nlg-1 (pDO5 80ng/uL); Ser2Prom3::GFP::rab-3 (pTK35 2.71ng/uL); ceh-22::GFP (pSH2 5ng/uL)]
	NC4139	[PVD::fmil-1::GFP]	wdEx1214[pTK79(ser2prom3::fmil-1::GFP) 80ng/ul + punc-122::GFP 20ng/ul]	fmil-1 isoform a	1029
	PHX7850	fmil-1(syb7850)	endo fmil-1::7xGFP11(syb7850)
	AGD3809	fmil-1(syb7850); [PVD::GFP1-10]	fmil-1(syb7850[fmil-1::7xGFP11]); uthEx1046[ser2prom3::spGFP1-10 (pTK82 50ng/uL); unc-122::GFP (20ng/ul)]
	AGD4009	fmil-1(ok2115); [PVD-PVC Synaptic Marker]; [PVC::fmil-1::GFP]	fmil-1(ok2115); wdEx1194[nlp-82::WrmScarlet::nlg-1 (pDO5 80ng/uL); Ser2Prom3::GFP::rab-3 (pTK35 2.71ng/uL); ceh-22::GFP (pSH2 5ng/uL)]; uthEx1089[pTK114(nlp-82::fmil-1::GFP) 50ng/ul + punc-122::GFP 20ng/ul]
	AGD3810	fmil-1(syb7850); [PVD::GFP1-10]; [PVD-PVC Synaptic Marker]	fmil-1(syb7850[fmil-1::7xGFP11]); uthEx1046[ser2prom3::spGFP1-10 (pTK82 50ng/uL); unc-122::GFP (20ng/ul)]; wdEx1194[nlp-82::WrmScarlet::nlg-1 (pDO5 80ng/uL); Ser2Prom3::GFP::rab-3 (pTK35 2.71ng/uL); ceh-22::GFP (pSH2 5ng/uL)]
	NC4137	fmil-1(ok2115); [oig-8::GFP]; [PVC::scarlet]	fmil-1(ok2115); otEx6368 [GFP::oig-8(fosmid) + ttx-3p::mCherry]; wdEx1211[nlp-82::wrmScarlet (pTK71 25ng/ul) + pUnc-122::GFP (20ng/ul) + pBluescript (pSH5-3) 70ng/ul]
	NC4135	[AVA::nlg-1::YFP][PVD::mCh::Rab-3]	iyEx82 (pflp-18::nlg-1::YFP (30 ng/μl), pnlp-1::mCherry::rab-3 (0.5 ng/μl), punc-122::RFP (20 ng/μl)); wdEx1005 [pCJS06 (F49H12.4::mCherry::RAB-3) 10 ng/uL, Pmyo-2::mCh 2ng/uL]
	AGD3827	fmil-1(ok2115); [AVA::nlg-1::YFP][PVD::mCh::Rab-3]	fmil-1(ok2115);iyEx82 (pflp-18::nlg-1::YFP (30 ng/μl), pnlp-1::mCherry::rab-3 (0.5 ng/μl), punc-122::RFP (20 ng/μl)); wdEx1005 [pCJS06 (F49H12.4::mCherry::RAB-3) 10 ng/uL, Pmyo-2::mCh 2ng/uL]
	MKV23	PHB-AVA Grasp	wyIs157[pgpa-6::nlg-1::spGFP1-10 + pflp-18::nlg-1::spGFP11+ pnlp-1::mCherry+ ppflp- 18::mCherry] IV
	AGD3910	fmil-1(ok2115); PHB-AVA Grasp	fmil-1(ok2115); wyIs157[pgpa-6::nlg-1::spGFP1-10 + pflp-18::nlg-1::spGFP11+ pnlp-1::mCherry+ ppflp- 18::mCherry] IV
	AGD3947	PHB-AVA Grasp; [PHB-fmil-1]	wyIs157[pgpa-6::nlg-1::spGFP1-10 + pflp-18::nlg-1::spGFP11+ pnlp-1::mCherry+ ppflp- 18::mCherry] IV; uthEx1076[pTK96(nlp-1::fmil-1::SL2::3xNLSGFP) 50ng/ul + punc-122::RFP 20ng/ul]
	AGD3907	fmil-1(gk873071); [PVD-PVC Synaptic Marker]	fmil-1(gk873071); wdEx1194[nlp-82::WrmScarlet::nlg-1 (pDO5 80ng/uL); Ser2Prom3::GFP::rab-3 (pTK35 2.71ng/uL); ceh-22::GFP (pSH2 5ng/uL)]
	AGD4084	fmil-1(ok2115); [PVD-PVC Synaptic Marker]; [PVD::fmil-1-deltaICD::GFP]	fmil-1(ok2115); wdEx1194[nlp-82::WrmScarlet::nlg-1 (pDO5 80ng/uL); Ser2Prom3::GFP::rab-3 (pTK35 2.71ng/uL); ceh-22::GFP (pSH2 5ng/uL)]; uthEx1096[pTK122(Ser2Prom3::fmil-1XICD::GFP) 50ng/ul + punc-122::RFP 2.5ng/ul]	fmil-1 isoform a	929	930-1029
	AGD3981	fmil-1(ok2115); [PVD-PVC Synaptic Marker]; [PVD::fmil-1XCad1::GFP]	fmil-1(ok2115); wdEx1194[nlp-82::WrmScarlet::nlg-1 (pDO5 80ng/uL); Ser2Prom3::GFP::rab-3 (pTK35 2.71ng/uL); ceh-22::GFP (pSH2 5ng/uL)]; uthEx1082pTK101(ser2prom3::fmil-1XCad1::GFP]) 50ng/ul + punc-122::GFP 20ng/ul]	fmil-1 isoform a	933	25-120
	AGD3982	fmil-1(ok2115); [PVD-PVC Synaptic Marker]; [PVD::fmil-1XCad2::GFP]	fmil-1(ok2115); wdEx1194[nlp-82::WrmScarlet::nlg-1 (pDO5 80ng/uL); Ser2Prom3::GFP::rab-3 (pTK35 2.71ng/uL); ceh-22::GFP (pSH2 5ng/uL)]; uthEx1083[pTK102(ser2prom3::fmil-1XCad2::GFP]) 50ng/ul + punc-122::GFP 20ng/ul]	fmil-1 isoform a	926	121-223
	AGD3983	fmil-1(ok2115); [PVD-PVC Synaptic Marker]; [PVD::fmil-1XFn::GFP]	fmil-1(ok2115); wdEx1194[nlp-82::WrmScarlet::nlg-1 (pDO5 80ng/uL); Ser2Prom3::GFP::rab-3 (pTK35 2.71ng/uL); ceh-22::GFP (pSH2 5ng/uL)]; uthEx1084pTK103(ser2prom3::fmil-1XFn::GFP]) 50ng/ul + punc-122::GFP 20ng/ul]	fmil-1 isoform a	936	224-316
	AGD3984	fmil-1(ok2115); [PVD-PVC Synaptic Marker]; [PVD::fmil-1XEGF::GFP]	fmil-1(ok2115); wdEx1194[nlp-82::WrmScarlet::nlg-1 (pDO5 80ng/uL); Ser2Prom3::GFP::rab-3 (pTK35 2.71ng/uL); ceh-22::GFP (pSH2 5ng/uL)]; uthEx1085[pTK104(ser2prom3::fmil-1XEGF::GFP]) 50ng/ul + punc-122::GFP 20ng/ul]	fmil-1 isoform a	981	317-364
	AGD3985	fmil-1(ok2115); [PVD-PVC Synaptic Marker]; [PVD::fmil-1XHorm::GFP]	fmil-1(ok2115); wdEx1194[nlp-82::WrmScarlet::nlg-1 (pDO5 80ng/uL); Ser2Prom3::GFP::rab-3 (pTK35 2.71ng/uL); ceh-22::GFP (pSH2 5ng/uL)]; uthEx1086pTK105(ser2prom3::fmil-1XHorm::GFP]) 50ng/ul + punc-122::GFP 20ng/ul]	fmil-1 isoform a	964	365-429
	AGD3917	fmil-1(ok2115); [PVD-PVC Synaptic Marker]; [PVD::scarlet::fmil-1(NTF)]	fmil-1(ok2115); wdEx1194[nlp-82::WrmScarlet::nlg-1 (pDO5 80ng/uL); Ser2Prom3::GFP::rab-3 (pTK35 2.71ng/uL); ceh-22::GFP (pSH2 5ng/uL)]; uthEx1069[pTK98(ser2prom3::scarlet::fmil-1(NTF)) 50ng/ul + punc-122::GFP 20ng/ul]	fmil-1 isoform a	658	659-1029	Scarlet inserted after aa 24 which is the predicted end of the signal sequence
	AGD3916	[PVD-PVC Synaptic Marker]; [PVD::fmil-1(CTF)::GFP]	wdEx1194[nlp-82::WrmScarlet::nlg-1 (pDO5 80ng/uL); Ser2Prom3::GFP::rab-3 (pTK35 2.71ng/uL); ceh-22::GFP (pSH2 5ng/uL)]; uthEx1068[pTK97(ser2prom3::fmil-1(CTF)::GFP) 30ng/ul + punc-122::GFP 20ng/ul]	fmil-1 isoform a	395	25-658	Predicted signal sequence remains
	AGD4064	fmil-1(ok2115); [PVD::fmil-1-ECD-TM1]	fmil-1(ok2115); uthEx1092[pTK117(Ser2Prom3::fmil-ECD-TM1::GFP) 30ng/ul + pCFJ90(pmyo-2::RFP) 2.5ng/ul]	fmil-1 isoform a	702	703-1029
	AGD4210	fmil-1(T655G); [synmark]	fmil-1(uth364[T655G]); wdEx1194[nlp-82::WrmScarlet::nlg-1 (pDO5 80ng/uL); Ser2Prom3::GFP::rab-3 (pTK35 2.71ng/uL); ceh-22::GFP (pSH2 5ng/uL)]
	AGD4211	fmil-1(H657G); [synmark]	fmil-1(uth365[H657G]); wdEx1194[nlp-82::WrmScarlet::nlg-1 (pDO5 80ng/uL); Ser2Prom3::GFP::rab-3 (pTK35 2.71ng/uL); ceh-22::GFP (pSH2 5ng/uL)]
	AGD3909	unc-6(ev400); [oig-8::GFP][PVC::scarlet]	unc-6(ev400); otEx6368 [GFP::oig-8(fosmid) + ttx-3p::mCherry]; wdEx1211[nlp-82::wrmScarlet (pTK71 25ng/ul) + pUnc-122::GFP (20ng/ul) + pBluescript (pSH5-3) 70ng/ul]
	AGD3949	unc-40(e271); [oig-8::GFP][PVC::scarlet]	unc-40(e271); otEx6368 [GFP::oig-8(fosmid) + ttx-3p::mCherry]; wdEx1211[nlp-82::wrmScarlet (pTK71 25ng/ul) + pUnc-122::GFP (20ng/ul) + pBluescript (pSH5-3) 70ng/ul]
	AGD3816	PVD::Chrim	wdIs128 [PVD(F49H12.4)::Chrimson_cel::Linker::tagRFP (40ng/ul), pmyo2::RFP (2.5ng/ul)]
	AGD3817	fmil-1(ok);PVD::Chrim	fmil-1(ok2115); wdIs128 [PVD(F49H12.4)::Chrimson_cel::Linker::tagRFP (40ng/ul), pmyo2::RFP (2.5ng/ul)]
	AGD3818	fmil-1(gk);PVD::Chrim	fmil-1(gk643828); wdIs128 [PVD(F49H12.4)::Chrimson_cel::Linker::tagRFP (40ng/ul), pmyo2::RFP (2.5ng/ul)]
	RG3339	ptp-4/ptrg-1(ve839)	ptrg-1(ve839[LoxP + myo-2p::GFP::unc-54 3' UTR + rps-27p::neoR::unc-54 3' UTR + LoxP])
	AGD3807	gpla-1(ok2127); [PVD-PVC Synaptic Marker]	gpla-1(ok2127); wdEx1194[nlp-82::WrmScarlet::nlg-1 (pDO5 80ng/uL); Ser2Prom3::GFP::rab-3 (pTK35 2.71ng/uL); ceh-22::GFP (pSH2 5ng/uL)]
	VC20260	ndnf-1(gk197197)	ndnf-1(gk197197)
	AGD3806	lect-2(ok2617); [PVD-PVC Synaptic Marker]	lect-2(ok2617); wdEx1194[nlp-82::WrmScarlet::nlg-1 (pDO5 80ng/uL); Ser2Prom3::GFP::rab-3 (pTK35 2.71ng/uL); ceh-22::GFP (pSH2 5ng/uL)]
	AGD3808	scl-10(tm10682); [PVD-PVC Synaptic Marker]	scl-10(tm10682); wdEx1194[nlp-82::WrmScarlet::nlg-1 (pDO5 80ng/uL); Ser2Prom3::GFP::rab-3 (pTK35 2.71ng/uL); ceh-22::GFP (pSH2 5ng/uL)]
	AGD3821	sol-1(ak63); [PVD-PVC Synaptic Marker]	sol-1(ak63); wdEx1194[nlp-82::WrmScarlet::nlg-1 (pDO5 80ng/uL); Ser2Prom3::GFP::rab-3 (pTK35 2.71ng/uL); ceh-22::GFP (pSH2 5ng/uL)]
	AGD3825	unc-40(e271); [PVD-PVC Synaptic Marker]	unc-40(e271); wdEx1194[nlp-82::WrmScarlet::nlg-1 (pDO5 80ng/uL); Ser2Prom3::GFP::rab-3 (pTK35 2.71ng/uL); ceh-22::GFP (pSH2 5ng/uL)]
	NC1862	unc-5(e53); F49H12.4::GFP	unc-5 (e53); wdIs52 (F49H12.4::GFP + unc119)
	AGD3820	unc-6(ev400); [PVD-PVC Synaptic Marker]	unc-6(ev400); wdEx1194[nlp-82::WrmScarlet::nlg-1 (pDO5 80ng/uL); Ser2Prom3::GFP::rab-3 (pTK35 2.71ng/uL); ceh-22::GFP (pSH2 5ng/uL)]
	AGD3906	clr-1(e1745ts); [PVD-PVC Synaptic Marker]	clr-1(e1745ts); wdEx1194[nlp-82::WrmScarlet::nlg-1 (pDO5 80ng/uL); Ser2Prom3::GFP::rab-3 (pTK35 2.71ng/uL); ceh-22::GFP (pSH2 5ng/uL)]
	AGD4006	cdh-4(ot1246); [PVD-PVC Synaptic Marker]	cdh-4(ot1246); wdEx1194[nlp-82::WrmScarlet::nlg-1 (pDO5 80ng/uL); Ser2Prom3::GFP::rab-3 (pTK35 2.71ng/uL); ceh-22::GFP (pSH2 5ng/uL)]
	AGD4008	casy-1(ot1080); [PVD-PVC Synaptic Marker]	casy-1(ot1080); wdEx1194[nlp-82::WrmScarlet::nlg-1 (pDO5 80ng/uL); Ser2Prom3::GFP::rab-3 (pTK35 2.71ng/uL); ceh-22::GFP (pSH2 5ng/uL)]
	AGD4007	fmi-1(ot1090); [PVD-PVC Synaptic Marker]	fmi-1(ot1090); wdEx1194[nlp-82::WrmScarlet::nlg-1 (pDO5 80ng/uL); Ser2Prom3::GFP::rab-3 (pTK35 2.71ng/uL); ceh-22::GFP (pSH2 5ng/uL)]
	TV15918	ser2prom3::myr-mCherry	wyIs585 [ser2prom3::myr-mCherry::unc-54 3'UTR, podr1::GFP,IV]
	AGD4009	fmil-1(ok2115); [PVD-PVC Synaptic Marker]; [PVC::fmil-1::GFP]	fmil-1(ok2115); wdEx1194[nlp-82::WrmScarlet::nlg-1 (pDO5 80ng/uL); Ser2Prom3::GFP::rab-3 (pTK35 2.71ng/uL); ceh-22::GFP (pSH2 5ng/uL)]; uthEx1089[pTK114(nlp-82::fmil-1::GFP) 50ng/ul + punc-122::GFP 20ng/ul]
