## Supplemental table 3 for "The Adhesion GPCR Flamingo-Like 1 (FMIL-1) Directs Synapse Formation in a Nociceptive Circuit"

### Sheet: PVD enriched TFs
	PVD vs. all cells L2					CeNGEN PVD vs all neurons L4					Overlapping genes (also highlighted in red)
	Name	Max group mean	Fold change	FDR p-value		Name	Max group mean	Fold change			Name
	xbp-1	1346.78	3.71697	0.00850893		mec-3	4067.39	22.2371			mec-3
	mec-3	1058.36	154.292	0		egl-46	2309.5	62.577			egl-46
	nurf-1	364.587	12.0917	2.6869e-07		gei-17	1514.22	13.0611			gei-17
	unc-62	244.832	8.13155	2.99252e-05		lin-39	955.714	20.3631			lin-39
	lin-39	222.79	23.0535	3.75712e-11		unc-86	740.197	2.23824			unc-86
	cey-4	222.723	2.87838	0.00820624		mbl-1	736.47	9.97118			hmbx-1
	unc-86	202.086	27.9628	6.71486e-11		lfi-1	728.856	2.6545			ceh-18
	egl-46	169.349	280.448	0		hmbx-1	542.221	56.0725			unc-62
	lim-7	108.494	22.7159	4.14234e-13		W04B5.2	536.889	4.56007			attf-4
	drap-1	88.7801	8.85109	2.83972e-07		ceh-18	502.084	13.4635			ceh-48
	syd-9	84.8063	6.43731	5.38103e-05		myrf-2	429.482	2.21378			camt-1
	hlh-30	82.9834	6.40838	0.0001134		unc-62	404.189	3.14228			zfh-2
	ast-1	71.9816	4.64408	8.47044e-05		Y111B2A.10	361.473	3.50539			nhr-21
	sox-2	63.2874	9.4095	2.41016e-09		attf-4	296.193	4.72178			ceh-20
	nhr-1	56.4954	5.56328	4.58276e-05		ceh-48	261.133	3.41051			ztf-4
	attf-4	44.2338	6.47094	1.97353e-05		camt-1	212.574	2.3229			ztf-11
	rabs-5	43.4721	13.5247	9.85228e-13		zfh-2	201.191	2.8579			rabs-5
	ceh-27	42.5444	6.17652	7.66433e-05		nhr-21	185.778	3.86936			ztf-6
	hmbx-1	40.8852	8.10216	3.35301e-06		ceh-20	180.441	3.24672			Y37E11B.1
	lir-2	38.8416	3.08807	0.00275279		attf-2	171.9	2.34121			ctbp-1
	zfh-2	35.467	14.3985	4.23271e-09		ztf-4	170.592	4.1687			gmeb-2
	hmg-11	35.1266	3.25525	0.00642455		F26A10.2	167.904	2.23843			nhr-256
	gei-17	31.3366	3.40841	0.0024509		C34F6.9	165.953	5.17469			elt-6
	ceh-30	31.3266	20.3187	1.22488e-08		B0019.2	164.736	18.2665
	elf-1	30.4461	4.89666	0.00160788		ztf-11	160.199	7.00435
	nhr-183	28.7464	3.4111	0.00127584		rabs-5	157.439	9.35679
	ceh-18	27.234	7.08288	3.3977e-06		ztf-6	157.29	3.69264
	ztf-6	24.8639	2.7143	0.00825656		ztf-3	151.029	3.15373
	egl-18	24.8242	7.13492	6.73347e-06		lin-14	147.776	3.28567
	unc-30	23.1884	3.18532	0.00685326		dhhc-7	140.32	7.58786
	ztf-4	23.0665	3.66811	0.00163776		dpff-1	140.029	3.02981
	ceh-20	22.0128	3.24977	0.00241932		tlp-1	133.932	4.43901
	lin-40	21.9884	2.66161	0.00871281		somi-1	133.093	3.055
	Y37E11B.1	21.967	4.01774	0.000180648		daf-3	127.377	4.18603
	hlh-13	21.8068	28.735	2.8359e-09		F16B12.6	124.11	9.29324
	camt-1	19.6083	5.10691	1.13485e-05		Y37E11B.1	111.088	2.24721
	hlh-8	18.7352	14.381	4.29254e-07		ctbp-1	107.975	2.08177
	ctbp-1	18.6106	13.2787	2.18974e-08		die-1	105.439	4.42661
	daf-19	18.437	3.64971	9.89222e-05		Y105C5A.15	105.396	3.50142
	C17E4.6	17.7696	3.60436	0.000194962		K11D2.4	100.278	4.03961
	sea-2	17.7026	4.34729	0.000173468		spr-1	98.9702	7.00733
	ztf-11	17.092	83.9132	0		dhhc-6	98.3667	9.65153
	klu-1	16.9947	9.55377	4.29369e-08		Y17G7B.22	90.4812	6.33629
	rnf-113	16.5124	3.57109	0.000219923		F57C9.4	88.94	4.68571
	nhr-256	15.6855	2.96163	0.00962259		swsn-1	87.0313	2.54577
	nhr-15	15.6684	4.50624	1.16258e-05		ztf-13	85.3761	3.09112
	ceh-32	15.534	5.66801	6.2139e-07		hmg-12	77.3176	7.32545
	lim-4	14.9685	2.80442	0.00768888		madf-1	77.1754	7.06904
	tag-68	14.8331	7.09626	2.64511e-05		nhr-61	70.1607	6.69858
	ceh-44	14.5416	2.46563	0.00976175		nhr-10	66.6923	3.95693
	elt-6	14.4035	12.9441	1.05447e-07		ceh-93	62.5603	9.49065
	ceh-48	13.4424	8.87863	3.01312e-07		ceh-88	62.4657	2.12682
	cec-7	13.2015	3.58573	0.000118229		nhr-4	53.363	2.17169
	K11D12.12	13.0553	6.9851	2.61663e-05		rabx-5	46.3468	3.77285
	gmeb-2	12.5759	7.48474	1.74788e-05		egl-43	44.8672	5.68207
	set-16	12.0024	3.19677	0.00117645		gmeb-2	44.4074	14.1943
	nhr-21	11.6758	4.70391	0.00107177		W03F9.2	41.0589	6.10594
	snpc-4	11.675	2.49584	0.00898031		nhr-256	39.4429	2.15938
	C38D4.7	11.2995	7.55496	0.000888234		F52B5.7	37.392	2.1503
	sta-1	11.1782	3.88578	0.00048833		daf-8	36.9189	3.93951
	dxbp-1	10.655	3.23137	0.0044599		lin-29	36.0567	9.00048
	klu-2	10.4542	3.99916	0.00346485		nhr-186	35.6808	9.18312
	mcd-1	10.0448	2.69655	0.00516675		rcor-1	35.2439	3.55954
						nhr-154	34.8285	2.19573
						elt-6	32.9227	2.33961
						hbl-1	31.8188	5.09505
						Y95B8A.8	31.6309	7.48421
						nfya-2	30.7279	2.89215
						madf-10	28.6031	2.25524
						atf-2	28.0559	6.48306
						D2030.7	26.6035	2.00017
						efl-2	26.3813	2.45304
						spr-3	25.0111	4.32386
						nhr-275	16.0599	12.886
						nhr-243	13.3708	2.28638
						zip-11	13.2339	4.47161

### Sheet: Tested TFs
	Gene	PVD fold enrichment over all cells bulk PVD L3	PVD fold enrichment over all neurons CeNGEN L4	Phenotype
	lin-39	23	20.3631	PVD signal absent, PVC signal reduced
	mec-3	154	22.237	reduced PVD signal, reduced PVC signal
	egl-46	280	62.577	None
	hmbx-1	8	56.0725	None
	egl-43	511	5.68207	None
	gmeb-2	7	14.1943	None
	hlh-13	29	0	None
	flh-3	15	0	None
	gei-17	3	13.0611	None
	zfh-2	14	2.8579	None
	ceh-18	7	13.4635	None
	B0019.2	2	18.2665	None
	hlh-8	14	0	None
	dhhc-6	1	9.65153	None
	ctbp-1	13	2.08177	None
	attf-4	6	4.72178	None
	klu-1	10	1.51027	None
	npax-2	5	0	None
	spr-3	6	4.32386	None
	elt-6	13	2.33961	None
	ceh-5	12	0.450813	None
