## Supplemental table 5 for "The Adhesion GPCR Flamingo-Like 1 (FMIL-1) Directs Synapse Formation in a Nociceptive Circuit"

### Sheet: Figure 2
		sample	average	n	SD	sample	average	n	SD	statistical test	p value
	Figure 2B PVD>PVC Synapses	Control	23.9	18	4.2	mec-3(gk1126)	6.6	13	3.8	Students t test	6.67127e-13
	Figure 2B PVD presynapses	Control	31.4	18	3.6	mec-3(gk1126)	21.5	13	5.8	Students t test	1.50275e-06
	Figure 2B PVD postsynapses	Control	26.8	18	5.9	mec-3(gk1126)	10.2	13	5.8	Students t test	7.4158e-09
	Figure 2D	Control	20.1	14	7	mec-3(e1338)	10	22	6	Students t test	4.75802e-05
	Figure 2D	Control	24.6	23	6.5	fmil-1(gk643828)	14.5	24	5.8	Students t test	9.75118e-07
	Figure 2D	Control	22.7	19	5.4	C03A3.1(gk515737)	26.4	16	4.3	Students t test	0.0379429
	Figure 2D	Control	22.5	17	5.6	kpc-1(gk8)	21.7	23	6	Students t test	0.672069
	Figure 2D	Control	23.4	10	5.4	seb-2(ok2957)	25.2	18	5.9	Students t test	0.44229
	Figure 2D	Control	22.6	11	6.5	T03F6.4(ok385)	23.2	19	3.2	Students t test	0.747374
	Figure 2D	Control	19.9	12	5.5	vab-1(dx31)	23.3	12	5.6	Students t test	0.157587
	Figure 2D	Control	25.4	18	6.5	zig-1(ok784)	25.5	24	8.6	Students t test	0.388257
	Figure 2F PVD>PVC Synapses	Control	27.3	24	5.84197	fmil-1(ok2115)	15.8	25	6.24286	Students t test	3.04733e-08
	Figure 2F PVD presynapses	Control	35.5	24	6.49401	fmil-1(ok2115)	27.9	25	7.99646	Students t test	0.000692043
	Figure 2F PVD postsynapses	Control	31.3	24	7.25718	fmil-1(ok2115)	19.9	25	7.91791	Students t test	3.3319e-06

### Sheet: Figure 3
		sample A	average	n	SD	sample B	average	n	SD	sample C	average	n	SD	statistical test	A-B p value	A-C p value	B-C p value
	Figure 3C	Control	22.3	32	5	fmil-1(ok2115)	13.2	28	4.5	PVD::FMIL-1 Rescue	19.6	30	7.9	ANOVA	2.29349e-07	0.18626	0.000298262
		sample	average	n	SD	sample	average	n	SD	statistical test	p value
	Figure 3F	Control	24.2	20	7.3	fmil-1(ok2115)	17.1	19	5.8	Students t test	0.0017852
	Figure 3I	Control	6.2	25	2.6	fmil-1(ok2115)	6.4	25	3.1	Students t test	0.84
	Figure 3J	Control	7.9	31	4.3	PHB::FMIL-1	14.3	24	4.6	Students t test	2.58425e-06

### Sheet: Figure 4
		Sample	average	n	SD	sample	average	n	SD	statistical test	p value
	Figure 4C 36hpl	Control	16.9048	21	5.48548	fmil-1(ok2115)	13.1429	21	5.35057	Students t test	0.0300382
	Figure 4C 38hpl	Control	20.8889	27	5.31568	fmil-1(ok2115)	13.1379	29	6.95251	Students t test	2.10271e-05
	Figure 4C 43.8hpl	Control	22	38	5.4525	fmil-1(ok2115)	17.2609	23	4.67311	Students t test	0.000991467
	Figure 4C 44.6hpl	Control	24.4545	22	4.20575	fmil-1(ok2115)	15.3929	28	3.75489	Students t test	1.94953e-10
	Figure 4C 46.3hpl	Control	23.1667	24	6.41782	fmil-1(ok2115)	15.9286	28	4.86049	Students t test	2.71062e-05
	Figure 4C 47.6hpl	Control	21.7	40	5.02915	fmil-1(ok2115)	14.6897	29	4.93604	Students t test	2.30907e-07
	Figure 4C 48.5hpl	Control	21.6452	31	5.01696	fmil-1(ok2115)	14.3103	29	4.53639	Students t test	1.80386e-07
	Figure 4C 49.9hpl	Control	23.8846	52	5.2118	fmil-1(ok2115)	15.0294	34	4.47542	Students t test	3.25735e-12
	Figure 4C 51hpl	Control	23.0385	26	5.65318	fmil-1(ok2115)	15.8519	27	4.60521	Students t test	5.35654e-06
	Figure 4C 51.8hpl	Control	21.8462	26	6.5464	fmil-1(ok2115)	15.8333	30	5.35037	Students t test	0.000391632
	Figure 4C 52hpl	Control	24.4231	26	5.97443	fmil-1(ok2115)	15.3462	26	4.97146	Students t test	2.5721e-07
	Figure 4C 52.3hpl	Control	23.0682	44	4.4794	fmil-1(ok2115)	15.4464	56	4.62373	Students t test	5.92942e-13
	Figure 4C 53.2hpl	Control	25.08	50	5.71371	fmil-1(ok2115)	16.9153	59	5.00444	Students t test	2.01353e-12
	Figure 4D 36hpl	Control	59.1519	21	19.0311	fmil-1(ok2115)	50.9395	21	19.3305	Students t test	0.173016
	Figure 4D 38hpl	Control	73.5326	27	11.4543	fmil-1(ok2115)	61.8508	29	20.2474	Students t test	0.0110853
	Figure 4D 43.8hpl	Control	84.1473	38	19.0934	fmil-1(ok2115)	81.1837	23	15.1523	Students t test	0.529286
	Figure 4D 44.6hpl	Control	90.3268	22	17.0978	fmil-1(ok2115)	86.0106	28	14.3297	Students t test	0.336387
	Figure 4D 46.3hpl	Control	100.023	24	18.8204	fmil-1(ok2115)	91.0258	28	13.8938	Students t test	0.053357
	Figure 4D 47.6hpl	Control	97.9666	40	15.5361	fmil-1(ok2115)	89.1065	29	15.0001	Students t test	0.0205477
	Figure 4D 48.5hpl	Control	102.404	31	16.7616	fmil-1(ok2115)	92.6611	29	15.3399	Students t test	0.0225424
	Figure 4D 49.9hpl	Control	99.1224	52	15.8925	fmil-1(ok2115)	96.4293	34	15.2396	Students t test	0.437128
	Figure 4D 51hpl	Control	100.724	26	14.0564	fmil-1(ok2115)	104.722	27	15.1308	Students t test	0.324187
	Figure 4D 51.8hpl	Control	106.018	26	18.4693	fmil-1(ok2115)	94.5042	30	13.6655	Students t test	0.00988935
	Figure 4D 52hpl	Control	100.837	26	12.1828	fmil-1(ok2115)	98.2012	26	13.3833	Students t test	0.461141
	Figure 4D 52.3hpl	Control	103.086	44	14.3791	fmil-1(ok2115)	97.5064	56	13.1871	Students t test	0.0462993
	Figure 4D 53.2hpl	Control	117.84	50	23.2895	fmil-1(ok2115)	108.693	59	19.0586	Students t test	0.0261593
		Sample	average	n	SD	sample	average	n	SD	statistical test	p value
	Figure 4E -120	Control	0	10	0	fmil-1(ok2115)	0	11	0	Students t test	#DIV/0!
	Figure 4E -117	Control	0	10	0	fmil-1(ok2115)	0	11	0	Students t test	#DIV/0!
	Figure 4E -114	Control	0	10	0	fmil-1(ok2115)	0	11	0	Students t test	#DIV/0!
	Figure 4E -111	Control	0	10	0	fmil-1(ok2115)	0	11	0	Students t test	#DIV/0!
	Figure 4E -108	Control	0	10	0	fmil-1(ok2115)	0	11	0	Students t test	#DIV/0!
	Figure 4E -105	Control	0	10	0	fmil-1(ok2115)	0	11	0	Students t test	#DIV/0!
	Figure 4E -102	Control	0	10	0	fmil-1(ok2115)	0	11	0	Students t test	#DIV/0!
	Figure 4E -99	Control	0	10	0	fmil-1(ok2115)	0	11	0	Students t test	#DIV/0!
	Figure 4E -96	Control	0	12	0	fmil-1(ok2115)	0	13	0	Students t test	#DIV/0!
	Figure 4E -93	Control	0	12	0	fmil-1(ok2115)	0	13	0	Students t test	#DIV/0!
	Figure 4E -90	Control	0	12	0	fmil-1(ok2115)	0	13	0	Students t test	#DIV/0!
	Figure 4E -87	Control	0	12	0	fmil-1(ok2115)	0	13	0	Students t test	#DIV/0!
	Figure 4E -84	Control	0	12	0	fmil-1(ok2115)	0	13	0	Students t test	#DIV/0!
	Figure 4E -81	Control	0	12	0	fmil-1(ok2115)	0	13	0	Students t test	#DIV/0!
	Figure 4E -78	Control	0	12	0	fmil-1(ok2115)	0	13	0	Students t test	#DIV/0!
	Figure 4E -75	Control	0	12	0	fmil-1(ok2115)	0	13	0	Students t test	#DIV/0!
	Figure 4E -72	Control	0.0833333	12	0.288675	fmil-1(ok2115)	0	13	0	Students t test	0.307913
	Figure 4E -69	Control	0.0833333	12	0.288675	fmil-1(ok2115)	0	14	0	Students t test	0.289181
	Figure 4E -66	Control	0.0769231	13	0.27735	fmil-1(ok2115)	0	16	0	Students t test	0.275026
	Figure 4E -63	Control	0.0769231	13	0.27735	fmil-1(ok2115)	0	16	0	Students t test	0.275026
	Figure 4E -60	Control	0.214286	14	0.578934	fmil-1(ok2115)	0	16	0	Students t test	0.148889
	Figure 4E -57	Control	0.285714	14	0.61125	fmil-1(ok2115)	0	16	0	Students t test	0.0713306
	Figure 4E -54	Control	0.285714	14	0.61125	fmil-1(ok2115)	0	16	0	Students t test	0.0713306
	Figure 4E -51	Control	0.333333	15	0.816497	fmil-1(ok2115)	0	16	0	Students t test	0.112886
	Figure 4E -48	Control	0.333333	15	0.816497	fmil-1(ok2115)	0	16	0	Students t test	0.112886
	Figure 4E -45	Control	0.333333	15	0.816497	fmil-1(ok2115)	0	16	0	Students t test	0.112886
	Figure 4E -42	Control	0.333333	15	0.816497	fmil-1(ok2115)	0	16	0	Students t test	0.112886
	Figure 4E -39	Control	0.333333	15	0.816497	fmil-1(ok2115)	0	16	0	Students t test	0.112886
	Figure 4E -36	Control	0.4	15	0.828079	fmil-1(ok2115)	0	16	0	Students t test	0.062873
	Figure 4E -33	Control	0.6	15	0.910259	fmil-1(ok2115)	0	16	0	Students t test	0.0132181
	Figure 4E -30	Control	0.8125	16	1.42449	fmil-1(ok2115)	0	16	0	Students t test	0.0297834
	Figure 4E -27	Control	0.705882	17	1.21268	fmil-1(ok2115)	0	16	0	Students t test	0.0267231
	Figure 4E -24	Control	0.764706	17	1.25147	fmil-1(ok2115)	0	16	0	Students t test	0.0205136
	Figure 4E -21	Control	0.764706	17	1.34766	fmil-1(ok2115)	0	16	0	Students t test	0.030474
	Figure 4E -18	Control	0.823529	17	1.46779	fmil-1(ok2115)	0.0588235	17	0.242536	Students t test	0.0419127
	Figure 4E -15	Control	1.16667	18	1.7905	fmil-1(ok2115)	0.117647	17	0.332106	Students t test	0.0234899
	Figure 4E -12	Control	1.33333	18	1.68034	fmil-1(ok2115)	0.117647	17	0.332106	Students t test	0.00615279
	Figure 4E -9	Control	1.5	18	2.06512	fmil-1(ok2115)	0.117647	17	0.332106	Students t test	0.0102147
	Figure 4E -6	Control	1.83333	18	2.45549	fmil-1(ok2115)	0.176471	17	0.392953	Students t test	0.00967024
	Figure 4E -3	Control	2.15789	19	2.56609	fmil-1(ok2115)	0.176471	17	0.528594	Students t test	0.00367003
	Figure 4E 0	Control	2.84211	19	3.09593	fmil-1(ok2115)	0.294118	17	0.587868	Students t test	0.00207061
	Figure 4E 3	Control	3.42105	19	3.33859	fmil-1(ok2115)	0.294118	17	0.587868	Students t test	0.000566247
	Figure 4E 6	Control	3.31579	19	3.11007	fmil-1(ok2115)	0.235294	17	0.562296	Students t test	0.000306105
	Figure 4E 9	Control	3.57895	19	3.23721	fmil-1(ok2115)	0.294118	17	0.685994	Students t test	0.000245471
	Figure 4E 12	Control	3.77778	18	2.79823	fmil-1(ok2115)	0.470588	17	1.06757	Students t test	6.58281e-05
	Figure 4E 15	Control	5	19	3.39935	fmil-1(ok2115)	0.588235	17	1.00367	Students t test	1.10693e-05
	Figure 4E 18	Control	5.42105	19	3.54833	fmil-1(ok2115)	0.882353	17	1.11144	Students t test	1.47899e-05
	Figure 4E 21	Control	6.15789	19	3.18439	fmil-1(ok2115)	0.705882	17	0.985184	Students t test	8.86555e-08
	Figure 4E 24	Control	6.15789	19	3.2191	fmil-1(ok2115)	1.05882	17	1.39062	Students t test	7.65949e-07
	Figure 4E 27	Control	7	19	3.82971	fmil-1(ok2115)	1.05882	17	0.966345	Students t test	4.56148e-07
	Figure 4E 30	Control	7.52632	19	3.96328	fmil-1(ok2115)	1.29412	17	1.44761	Students t test	6.00604e-07
	Figure 4E 33	Control	7.78947	19	4.50406	fmil-1(ok2115)	1.17647	17	1.07444	Students t test	1.17166e-06
	Figure 4E 36	Control	7.68421	19	3.88805	fmil-1(ok2115)	1.70588	17	1.53153	Students t test	1.04915e-06
	Figure 4E 39	Control	8.57895	19	4.12736	fmil-1(ok2115)	1.41176	17	1.17574	Students t test	5.91701e-08
	Figure 4E 42	Control	9	18	4.76507	fmil-1(ok2115)	1.64706	17	1.69341	Students t test	9.37208e-07
	Figure 4E 45	Control	9.21053	19	4.90554	fmil-1(ok2115)	1.88235	17	1.61564	Students t test	1.25825e-06
	Figure 4E 48	Control	9.42105	19	4.40096	fmil-1(ok2115)	2.17647	17	1.91165	Students t test	3.8366e-07
	Figure 4E 51	Control	9.94737	19	4.98301	fmil-1(ok2115)	1.5	16	1.1547	Students t test	1.58214e-07
	Figure 4E 54	Control	9.63158	19	5.03555	fmil-1(ok2115)	1.9375	16	1.48183	Students t test	1.33959e-06
	Figure 4E 57	Control	10.5263	19	5.81539	fmil-1(ok2115)	1.875	16	1.40831	Students t test	1.75674e-06
	Figure 4E 60	Control	10.7895	19	4.82561	fmil-1(ok2115)	2.3125	16	1.57982	Students t test	1.19067e-07
	Figure 4E 63	Control	10.9474	19	5.30695	fmil-1(ok2115)	2.35294	17	1.61791	Students t test	2.55927e-07
	Figure 4E 66	Control	12	19	5.41603	fmil-1(ok2115)	2.70588	17	1.72354	Students t test	8.86097e-08
	Figure 4E 69	Control	11.5789	19	5.24209	fmil-1(ok2115)	2.47059	17	1.62472	Students t test	6.61792e-08
	Figure 4E 72	Control	12	19	4.98888	fmil-1(ok2115)	2.47059	17	1.62472	Students t test	9.99545e-09
	Figure 4E 75	Control	11.8421	19	5.15604	fmil-1(ok2115)	2.82353	17	2.03824	Students t test	9.37558e-08
	Figure 4E 78	Control	12.4737	19	5.45047	fmil-1(ok2115)	3.11765	17	1.83311	Students t test	9.69034e-08
	Figure 4E 81	Control	12.5789	19	5.65013	fmil-1(ok2115)	3.05882	17	2.2768	Students t test	2.03837e-07
	Figure 4E 84	Control	12.8421	19	5.41872	fmil-1(ok2115)	3.47059	17	2.29449	Students t test	1.39575e-07
	Figure 4E 87	Control	13.7368	19	5.50598	fmil-1(ok2115)	4.05882	17	2.70348	Students t test	1.5975e-07
	Figure 4E 90	Control	14.3684	19	5.44886	fmil-1(ok2115)	3.58824	17	2.29289	Students t test	8.57457e-09
	Figure 4E 93	Control	14.1053	19	5.07603	fmil-1(ok2115)	4.29412	17	2.86716	Students t test	4.17672e-08
	Figure 4E 96	Control	14.4737	19	5.5012	fmil-1(ok2115)	4.41176	17	2.62342	Students t test	6.58682e-08
	Figure 4E 99	Control	14.8947	19	5.83947	fmil-1(ok2115)	5.58824	17	4.86131	Students t test	1.06166e-05
	Figure 4E 102	Control	15.1579	19	5.77603	fmil-1(ok2115)	5.05882	17	2.8167	Students t test	1.72938e-07
	Figure 4E 105	Control	14.5263	19	5.77705	fmil-1(ok2115)	5.11765	17	2.71299	Students t test	5.8319e-07
	Figure 4E 108	Control	14.9474	19	5.26491	fmil-1(ok2115)	5.47059	17	2.69531	Students t test	1.1655e-07
	Figure 4E 111	Control	15.6842	19	5.43704	fmil-1(ok2115)	5.70588	17	2.99509	Students t test	1.06228e-07
	Figure 4E 114	Control	15.4211	19	5.69908	fmil-1(ok2115)	6.11765	17	3.63803	Students t test	1.77656e-06
	Figure 4E 117	Control	15.7895	19	5.82694	fmil-1(ok2115)	6.35294	17	3.80692	Students t test	2.26756e-06
	Figure 4E 120	Control	15.8947	19	5.97118	fmil-1(ok2115)	6.52941	17	4.30287	Students t test	6.19973e-06
	Figure 4E 123	Control	16.5263	19	5.99415	fmil-1(ok2115)	6.05882	17	3.05104	Students t test	2.05617e-07
	Figure 4E 126	Control	16.3684	19	5.25157	fmil-1(ok2115)	6.11765	17	3.58613	Students t test	9.12608e-08
	Figure 4E 129	Control	16.9474	19	6.15064	fmil-1(ok2115)	6.11765	17	3.17967	Students t test	1.85667e-07
	Figure 4E 132	Control	16.4737	19	5.24265	fmil-1(ok2115)	6.76471	17	3.76712	Students t test	3.39995e-07
	Figure 4E 135	Control	16.6842	19	6.2721	fmil-1(ok2115)	6.47059	17	3.55524	Students t test	1.11884e-06
	Figure 4E 138	Control	17.2632	19	6.28793	fmil-1(ok2115)	6.82353	17	3.64409	Students t test	8.66541e-07
	Figure 4E 141	Control	17.1579	19	6.07603	fmil-1(ok2115)	8.29412	17	4.72711	Students t test	2.74613e-05
	Figure 4E 144	Control	17.5789	19	5.74762	fmil-1(ok2115)	7.35294	17	3.99908	Students t test	5.94311e-07
	Figure 4E 147	Control	18.2105	19	6.09717	fmil-1(ok2115)	7.64706	17	4.34369	Students t test	1.09138e-06
	Figure 4E 150	Control	18.2632	19	6.13589	fmil-1(ok2115)	8.47059	17	5.18553	Students t test	1.13598e-05
	Figure 4E 153	Control	18	18	4.94678	fmil-1(ok2115)	8.70588	17	5.75288	Students t test	1.24272e-05
	Figure 4E 156	Control	18.4737	19	6.42364	fmil-1(ok2115)	8.52941	17	5.18553	Students t test	1.38846e-05
	Figure 4E 159	Control	18.9474	19	5.79726	fmil-1(ok2115)	8.47059	17	4.40337	Students t test	7.44609e-07
	Figure 4E 162	Control	18.0556	18	5.74428	fmil-1(ok2115)	8.35294	17	5.5671	Students t test	1.50276e-05
	Figure 4E 165	Control	18.3333	18	6.62438	fmil-1(ok2115)	9.11765	17	5.36053	Students t test	7.80036e-05
	Figure 4E 168	Control	19.1579	19	6.55119	fmil-1(ok2115)	8.70588	17	5.37081	Students t test	9.54544e-06
	Figure 4E 171	Control	19.4737	19	5.75778	fmil-1(ok2115)	9.29412	17	6.18228	Students t test	1.21882e-05
	Figure 4E 174	Control	18.8947	19	6.24406	fmil-1(ok2115)	9.64706	17	5.89429	Students t test	6.4455e-05
	Figure 4E 177	Control	19.6316	19	5.97412	fmil-1(ok2115)	10.2941	17	6.04943	Students t test	4.80372e-05
	Figure 4E 180	Control	19.8947	19	5.72417	fmil-1(ok2115)	9.88235	17	5.54394	Students t test	6.6487e-06
	Figure 4E 183	Control	20.1053	19	6.46267	fmil-1(ok2115)	9.29412	17	5.78538	Students t test	7.83023e-06
	Figure 4E 186	Control	19.5789	19	5.84347	fmil-1(ok2115)	10.2941	17	5.30053	Students t test	1.87197e-05
	Figure 4E 189	Control	20.0526	19	6.28467	fmil-1(ok2115)	10	17	5.38516	Students t test	1.19238e-05
	Figure 4E 192	Control	20.3158	19	5.67698	fmil-1(ok2115)	9.82353	17	5.7144	Students t test	3.63555e-06
	Figure 4E 195	Control	19.8421	19	5.54039	fmil-1(ok2115)	10.3529	17	6.20424	Students t test	2.69655e-05
	Figure 4E 198	Control	20.1111	18	6.44332	fmil-1(ok2115)	11.0588	17	5.12921	Students t test	6.31011e-05
	Figure 4E 201	Control	20.4737	19	6.35407	fmil-1(ok2115)	11	17	5.25595	Students t test	2.76632e-05
	Figure 4E 204	Control	21.4737	19	7.04248	fmil-1(ok2115)	10.9412	17	5.01835	Students t test	1.23457e-05
	Figure 4E 207	Control	20.7895	19	5.70165	fmil-1(ok2115)	10.5882	17	4.71777	Students t test	1.53189e-06
	Figure 4E 210	Control	20.4737	19	6.46674	fmil-1(ok2115)	10.5294	17	5.13709	Students t test	1.40649e-05
	Figure 4E 213	Control	20.5789	19	6.64426	fmil-1(ok2115)	10.4706	17	4.91322	Students t test	1.13849e-05
	Figure 4E 216	Control	21.1579	19	6.91426	fmil-1(ok2115)	11.5294	17	5.90675	Students t test	8.39486e-05
	Figure 4E 219	Control	20.4211	19	6.3361	fmil-1(ok2115)	10.7647	17	5.11773	Students t test	1.76208e-05
	Figure 4E 222	Control	20.8947	19	6.04515	fmil-1(ok2115)	10.8824	17	5.73239	Students t test	1.34014e-05
	Figure 4E 225	Control	22.0526	19	6.94001	fmil-1(ok2115)	10.8824	17	5.33716	Students t test	5.77642e-06
	Figure 4E 228	Control	21.6316	19	6.1211	fmil-1(ok2115)	11.1176	17	5.57766	Students t test	5.7902e-06
	Figure 4E 231	Control	22.1765	17	6.5692	fmil-1(ok2115)	11.5882	17	5.99019	Students t test	2.57649e-05
	Figure 4E 234	Control	22.5294	17	5.37491	fmil-1(ok2115)	11.2353	17	4.9438	Students t test	3.66509e-07
	Figure 4E 237	Control	22.25	16	6.48588	fmil-1(ok2115)	11.7647	17	5.00661	Students t test	1.15216e-05
	Figure 4E 240	Control	21.8667	15	6.02218	fmil-1(ok2115)	11.1765	17	6.05429	Students t test	2.35079e-05
	Figure 4E 243	Control	22.6667	15	6.5647	fmil-1(ok2115)	11.8824	17	5.49866	Students t test	1.98194e-05
	Figure 4E 246	Control	21.7333	15	6.48588	fmil-1(ok2115)	12.1765	17	5.01542	Students t test	5.53706e-05
	Figure 4E 249	Control	21.8667	15	5.85377	fmil-1(ok2115)	13.0625	16	6.67801	Students t test	0.000535441
	Figure 4E 252	Control	22.4	15	6.38972	fmil-1(ok2115)	11.9412	17	5.528	Students t test	2.56702e-05
	Figure 4E 255	Control	22.4667	15	6.09293	fmil-1(ok2115)	13.3529	17	6.791	Students t test	0.000410626
	Figure 4E 258	Control	22.8667	15	5.92653	fmil-1(ok2115)	11.9412	17	4.68336	Students t test	2.31316e-06
	Figure 4E 261	Control	23	15	6.4365	fmil-1(ok2115)	13.5882	17	6.02141	Students t test	0.000179723
	Figure 4E 264	Control	22.8667	15	6.75983	fmil-1(ok2115)	13.5294	17	5.13709	Students t test	0.00011575
	Figure 4E 267	Control	22.8571	14	6.7123	fmil-1(ok2115)	13	17	5.54527	Students t test	0.000107218
	Figure 4E 270	Control	22.2857	14	6.18221	fmil-1(ok2115)	13.7647	17	6.93298	Students t test	0.00125588
	Figure 4E 273	Control	22.4286	14	6.82433	fmil-1(ok2115)	13.6471	17	5.38448	Students t test	0.000392484
	Figure 4E 276	Control	21.4286	14	6.18577	fmil-1(ok2115)	13.7647	17	6.56248	Students t test	0.00243838
	Figure 4E 279	Control	22.5	14	6.56037	fmil-1(ok2115)	12.8235	17	4.65343	Students t test	4.45918e-05
	Figure 4E 282	Control	21.8571	14	6.76936	fmil-1(ok2115)	13.1765	17	5.50267	Students t test	0.000469417
	Figure 4E 285	Control	22.4286	14	5.98349	fmil-1(ok2115)	14.1875	16	4.79192	Students t test	0.000253915
	Figure 4E 288	Control	22.5714	14	6.86927	fmil-1(ok2115)	14.7333	15	6.19293	Students t test	0.0032347
	Figure 4E 291	Control	22.5714	14	5.95773	fmil-1(ok2115)	14.2667	15	6.04113	Students t test	0.000914285
	Figure 4E 294	Control	22.2143	14	6.26564	fmil-1(ok2115)	14	15	4.65986	Students t test	0.000414346
	Figure 4E 297	Control	21.7143	14	6.1071	fmil-1(ok2115)	14.3077	13	6.25013	Students t test	0.00458918
	Figure 4E 300	Control	21.7143	14	6.36612	fmil-1(ok2115)	15.0909	11	6.45685	Students t test	0.0172626
	Figure 4E 303	Control	21.9286	14	6.85525	fmil-1(ok2115)	15.5	12	5.45227	Students t test	0.0152152
	Figure 4E 306	Control	22.2143	14	6.351	fmil-1(ok2115)	15.25	12	6.06218	Students t test	0.00892045
	Figure 4E 309	Control	22.8571	14	6.9709	fmil-1(ok2115)	14.1	10	4.72464	Students t test	0.00234797
	Figure 4E 312	Control	22.2308	13	6.84536	fmil-1(ok2115)	16.1667	12	7.40802	Students t test	0.0443148
	Figure 4E 315	Control	22.75	12	6.68954	fmil-1(ok2115)	16.5833	12	8.76417	Students t test	0.0656255
	Figure 4E 318	Control	22.75	12	8.04674	fmil-1(ok2115)	17	11	6.9857	Students t test	0.0827189
	Figure 4E 321	Control	23.1667	12	7.52974	fmil-1(ok2115)	15.2	10	7.37564	Students t test	0.0215138

### Sheet: Figure 5
		sample A	average	n	SD	sample B	average	n	SD	sample C	average	n	SD	sample D	average	n	SD	statistical test	A-B p value	A-C p value	A-D p value	B-C p value	B-D p value	C-D p value
	Figure 5C (same as Fig 3C)	Control	22.3	32	5	fmil-1(ok2115)	13.2	28	4.5	PVD::FMIL-1 Rescue	19.6	30	7.9	~	~	~	~	ANOVA	2.29349e-07	0.18626	~	0.000298262	~	~
	Figure 5C	Control	21.3	16	4.83735	fmil-1(gk873071)	21.5	22	4.37253	~	~	~	~	~	~	~	~	Students t test	0.868754	~	~	~	~	~
	Figure 5C	Control	23.45	20	3.88621	fmil-1(ok2115)	15.8696	23	4.37248	PVD::FMIL-1ΔICD	23.5882	17	5.51202	~	~	~	~	ANOVA	2.42551e-06	0.999703	~	4.40278e-06	~	~
	Figure 5C	Control	25.4815	27	4.972	fmil-1(ok2115)	16.7826	23	4.26355	PVD::FMIL-1ΔC1	15.0714	14	3.4744	PVD::FMIL-1ΔFn	18.5	20	5.49162	ANOVA	3.59453e-08	1.48649e-08	1.75228e-05	0.707241	0.632834	0.165121
	Figure 5C	Control	23.3235	34	5.09736	fmil-1(ok2115)	15.9286	28	5.0327	PVD::FMIL-1ΔC2	17.0312	22	#DIV/0!	~	~	~	~	ANOVA	6.46301e-07	1.02557e-05	~	0.688611	~	~
	Figure 5C	Control	24.2857	28	6.19951	fmil-1(ok2115)	17.88	25	4.73744	PVD::FMIL-1ΔEGF	18.375	32	5.28388	PVD::FMIL-1ΔHormR	18.0476	21	5.38958	ANOVA	0.000247876	0.000335024	0.000764453	0.986321	0.999594	0.996509
	Figure 5C	Control	23.7333	30	6.07955	fmil-1(ok2115)	14.6154	26	5.4338	PVD::FMIL-1 NTF	17.0323	31	4.06189	~	~	~	~	ANOVA	1.66857e-08	9.37682e-06	~	0.1983	~	~
	Figure 5C	Control	24.52	25	4.72687	fmil-1(ok2115)	14.56	25	3.78682	PVD::FMIL-1 CTF	16.8889	18	4.72651	~	~	~	~	ANOVA	8.9818e-11	1.35102e-06	~	0.208814	~	~
	Figure 5C	Control	20.6957	23	5.19121	fmil-1(ok2115)	15.56	25	3.88458	PVD::FMIL-1 ECD+TM1	15.1739	23	4.28159	~	~	~	~	ANOVA	0.000498513	0.000240702	~	0.951953	~	~

### Sheet: Figure 6
		sample A	average	n	SD	sample B	average	n	SD	sample C	average	n	SD	sample D	average	n	SD	statistical test	A-B p value	A-C p value	A-D p value	B-C p value	B-D p value	C-D p value
	Figure 6D	Control	23.1176	17	6.00918	fmil-1(ok2115)	15.3684	19	5.27268	T655G	22.6667	21	3.03864	H657G	25.56	25	5.13225	ANOVA	6.19762e-05	0.992243	0.398047	7.01549e-05	1.15324e-08	0.203204

### Sheet: Figure 7
		sample A	average	n	SD	sample B	average	n	SD	sample C	average	n	SD	statistical test	A-B p value	A-C p value	B-C p value
	Figure 7B s	Control	96.9484	2627	153.377	fmil-1(ok2115)	91.3855	1869	123.202	fmil-1(gk643828)	86.6954	2921	149.181	ANOVA	0.517344	0.0599882	0.613106
	Figure 7B s	Control	216.534	2744	269.293	fmil-1(ok2115)	226.951	1936	180.756	fmil-1(gk643828)	208.903	3109	243.045	ANOVA	0.0918937	0.192238	0.000602105
	Figure 7B s	Control	270.876	2678	247.568	fmil-1(ok2115)	262.105	1959	168.064	fmil-1(gk643828)	248.766	3197	233.339	ANOVA	0.184364	1.49782e-06	0.0155499
	Figure 7B s	Control	257.38	2760	215.57	fmil-1(ok2115)	250.084	1937	154.973	fmil-1(gk643828)	241.754	3198	214.565	ANOVA	0.307434	0.000996005	0.196654
	Figure 7B s	Control	249.599	2747	193.787	fmil-1(ok2115)	230.648	1965	143.086	fmil-1(gk643828)	232.206	3143	194.268	ANOVA	0.00039296	0.000216277	0.944222
	Figure 7B s	Control	231.786	2736	173.316	fmil-1(ok2115)	216.22	1990	130.398	fmil-1(gk643828)	214.946	3150	176.436	ANOVA	0.00471097	0.000365746	0.962012
	Figure 7B s	Control	219.774	2759	164.451	fmil-1(ok2115)	206.652	1919	124.122	fmil-1(gk643828)	204.275	3120	170.206	ANOVA	0.0233059	0.00120187	0.877068
	Figure 7B s	Control	211.706	2735	153.704	fmil-1(ok2115)	195.437	1930	117.393	fmil-1(gk643828)	196.306	3128	159.9	ANOVA	0.00320981	0.00133685	0.98253
	Figure 7B s	Control	210.867	2741	149.441	fmil-1(ok2115)	188.835	1945	124.351	fmil-1(gk643828)	193.194	3057	146.72	ANOVA	2.86785e-05	0.000186423	0.643584
	Figure 7B s	Control	211.236	2776	142.131	fmil-1(ok2115)	184.201	1941	125.2	fmil-1(gk643828)	188.597	3058	165.031	ANOVA	1.58792e-07	8.12177e-07	0.639033
	Figure 7B s	Control	207.321	2767	149.077	fmil-1(ok2115)	180.726	1931	117.124	fmil-1(gk643828)	181.118	3054	152.639	ANOVA	2.77317e-07	8.28791e-09	0.996456
